# Identification of markers for the isolation of neuron-specific extracellular vesicles

**DOI:** 10.1101/2024.04.03.587267

**Authors:** Dmitry Ter-Ovanesyan, Sara Whiteman, Tal Gilboa, Emma JK Kowal, Wendy Trieu, Siddharth Iyer, Bogdan Budnik, Clarissa May Babila, Graham Heimberg, Michael W Burgess, Hasmik Keshishian, Steven A Carr, Aviv Regev, George M Church, David R Walt

**Affiliations:** Wyss Institute for Biologically Inspired Engineering, Boston, MA, USA; Department of Biology, Massachusetts Institute of Technology, Cambridge, MA, USA; Department of Biological Engineering, Massachusetts Institute of Technology, Cambridge, MA, USA; Genentech, South San Francisco, CA, USA; Broad Institute of MIT and Harvard, Cambridge, MA, USA; Harvard Medical School, Boston, MA, USA; Department of Pathology, Brigham and Women’s Hospital, Boston, MA, USA

## Abstract

Extracellular vesicles (EVs) are released by all cells and contain RNA and protein from their cell of origin. EVs in biofluids could be used as diagnostic biomarkers to non-invasively report the state of inaccessible cells, such as neurons in the brain. As biofluids such as cerebrospinal fluid (CSF) and plasma contain EVs originating from many different cells, isolating cell type-specific EVs and measuring their cargo could help determine the state of specific cell types. Here, we demonstrate an approach aiming to immuno-isolate EVs from neurons based on neuron-derived protein surface markers. We first developed a framework to select transmembrane proteins suitable as neuron-specific EV markers based on gene expression and EV proteomics data. Leveraging a novel, high-purity EV isolation method we developed, we further cataloged the proteins present on EVs in human CSF and plasma. Using ultrasensitive immunoassays against several of the predicted neuron-specific proteins, we confirmed one marker, NRXN3 as present on EVs in CSF and plasma by size exclusion chromatography (SEC) and density gradient centrifugation (DGC). Finally, we developed efficient EV immuno-isolation methods and applied them to isolate NRXN3^+^ EVs. Our study provides a general methodology for the isolation of cell-type specific EVs and paves the way for the use of neuron-derived EVs to study and diagnose neurological disease.
