## Supplemental Tables for "Identification of markers for the isolation of neuron-specific extracellular vesicles": Table_S3.xlsx

### Sheet: neurons
	Number	Gene Name	Transmembrane Domain?
0	1	METTL21EP	FALSE
1	2	ANKRD19P	FALSE
2	3	TDRG1	FALSE
3	4	LINC01551	FALSE
4	5	TMEM132E-DT	FALSE
5	6	PDZD9	FALSE
6	7	ADCY1	TRUE
7	8	SOGA3	TRUE
8	9	SYN2	FALSE
9	10	HMGCLL1	FALSE
10	11	SHISA9	TRUE
11	12	GRM7	TRUE
12	13	CABP7	TRUE
13	14	NELL2	FALSE
14	15	FGF17	FALSE
15	16	SCN2B	TRUE
16	17	DOC2A	FALSE
17	18	RNF175	TRUE
18	19	CNKSR2	FALSE
19	20	GRM8	TRUE
20	21	C1orf94	FALSE
21	22	RIMBP2	FALSE
22	23	RIMKLA	FALSE
23	24	DISP2	TRUE
24	25	PCDHAC2	TRUE
25	26	CBLN1	FALSE
26	27	TMEM130	TRUE
27	28	OPCML	FALSE
28	29	PPEF1	FALSE
29	30	SCN3B	TRUE
30	31	ZNF534	FALSE
31	32	FSTL4	FALSE
32	33	SCN8A	TRUE
33	34	C1QL3	FALSE
34	35	NOL4	FALSE
35	36	SLC10A4	TRUE
36	37	ZNF804A	FALSE
37	38	DLGAP1	FALSE
38	39	FAM135B	FALSE
39	40	ANKRD30B	FALSE
40	41	GABRG2	TRUE
41	42	CHRNB2	TRUE
42	43	CLVS2	FALSE
43	44	GABRA4	TRUE
44	45	PCDH8	TRUE
45	46	MPPED1	FALSE
46	47	VSTM2A	FALSE
47	48	SH2D5	FALSE
48	49	ACRV1	FALSE
49	50	ANKRD18B	FALSE
50	51	NYAP2	FALSE
51	52	DRP2	FALSE
52	53	MEPE	FALSE
53	54	KCNIP4	FALSE
54	55	RGS4	FALSE
55	56	ZDHHC22	TRUE
56	57	SLITRK5	TRUE
57	58	PLPPR4	TRUE
58	59	OR1F1	TRUE
59	60	SIAH3	FALSE
60	61	AKAIN1	FALSE
61	62	VAX1	FALSE
62	63	FNDC9	TRUE
63	64	CSMD1	TRUE
64	65	SLC35F4	TRUE
65	66	KCNV1	TRUE
66	67	ATOH7	FALSE
67	68	STXBP5L	FALSE
68	69	GPR22	TRUE
69	70	SLC38A8	TRUE
70	71	GRIK2	TRUE
71	72	KCNJ6	TRUE
72	73	GPR12	TRUE
73	74	LRRTM3	TRUE
74	75	CNIH2	TRUE
75	76	MCHR2	TRUE
76	77	TMEM196	TRUE
77	78	ANKRD34C	FALSE
78	79	INSYN2A	FALSE
79	80	SYCE1	FALSE
80	81	SLIT1	FALSE
81	82	GRM5	TRUE
82	83	TUBA8	FALSE
83	84	ADARB2	FALSE
84	85	CDK5R1	FALSE
85	86	PCDHGC4	TRUE
86	87	PKIB	FALSE
87	88	SRRM4	FALSE
88	89	EPHA5	TRUE
89	90	CRH	FALSE
90	91	JPH4	TRUE
91	92	AMER3	FALSE
92	93	FREM3	FALSE
93	94	TAFA2	FALSE
94	95	UNC13A	FALSE
95	96	GABRB3	TRUE
96	97	FOXG1	FALSE
97	98	KHDC1L	FALSE
98	99	TMEM63C	TRUE
99	100	SLC35F3	TRUE
100	101	TMEM151B	TRUE
101	102	FSTL5	FALSE
102	103	CPNE9	FALSE
103	104	RASGEF1A	FALSE
104	105	HS6ST3	TRUE
105	106	FAM133A	FALSE
106	107	CABP1	FALSE
107	108	CCDC177	FALSE
108	109	KCNC2	TRUE
109	110	CBLN2	FALSE
110	111	JPH3	TRUE
111	112	FAM189A1	TRUE
112	113	RELN	FALSE
113	114	GPR137C	TRUE
114	115	FGF14	FALSE
115	116	DIRAS2	FALSE
116	117	STMN2	FALSE
117	118	GPR88	TRUE
118	119	DRD1	TRUE
119	120	NETO1	TRUE
120	121	LRRC7	FALSE
121	122	MYT1L	FALSE
122	123	DAB1	FALSE
123	124	GRIA4	TRUE
124	125	CNTNAP5	TRUE
125	126	HPCAL4	FALSE
126	127	FRMPD4	FALSE
127	128	CHD5	FALSE
128	129	CNNM1	TRUE
129	130	SCG2	FALSE
130	131	SVOP	TRUE
131	132	PPFIA4	FALSE
132	133	DLX6	FALSE
133	134	FAM81A	FALSE
134	135	UNC5D	TRUE
135	136	LRTM2	TRUE
136	137	SORCS3	TRUE
137	138	VAT1L	FALSE
138	139	LHFPL4	TRUE
139	140	DLGAP2	FALSE
140	141	SOX1	FALSE
141	142	TAC1	FALSE
142	143	GPR52	TRUE
143	144	KCNH1	TRUE
144	145	RASGRF1	FALSE
145	146	CACNG2	TRUE
146	147	TMEM266	TRUE
147	148	CAMK4	FALSE
148	149	SMIM43	TRUE
149	150	NMNAT2	FALSE
150	151	CSMD3	TRUE
151	152	SYNDIG1L	TRUE
152	153	WSCD2	TRUE
153	154	GPR83	TRUE
154	155	LRRC55	TRUE
155	156	GLRA3	TRUE
156	157	MAGEE2	FALSE
157	158	SCN3A	TRUE
158	159	HTR2C	TRUE
159	160	TRIM67	FALSE
160	161	CITED1	FALSE
161	162	GPR149	TRUE
162	163	SLC4A10	TRUE
163	164	KIAA1549L	TRUE
164	165	VSTM5	TRUE
165	166	OLFM3	FALSE
166	167	ANO3	TRUE
167	168	CELSR3	TRUE
168	169	B4GALNT1	TRUE
169	170	SPHKAP	FALSE
170	171	ALK	TRUE
171	172	CACNA1E	TRUE
172	173	GPRIN1	FALSE
173	174	SLC7A14	TRUE
174	175	PCDH11Y	TRUE
175	176	SYN1	FALSE
176	177	PNMA2	FALSE
177	178	RBFOX3	FALSE
178	179	GPR6	TRUE
179	180	PCLO	FALSE
180	181	CELF3	FALSE
181	182	C2orf80	FALSE
182	183	TCEAL6	FALSE
183	184	TAGLN3	FALSE
184	185	KIRREL3	TRUE
185	186	HAPLN4	FALSE
186	187	KCNH5	TRUE
187	188	LAMP5	TRUE
188	189	CALN1	TRUE
189	190	AKAP5	FALSE
190	191	RALYL	FALSE
191	192	SCN1A	TRUE
192	193	HCN1	TRUE
193	194	CAMK2B	FALSE
194	195	VWC2L	FALSE
195	196	RIIAD1	FALSE
196	197	GABRA5	TRUE
197	198	CNTNAP2	TRUE
198	199	HTR5A	TRUE
199	200	CDH9	TRUE
200	201	CCNA1	FALSE
201	202	PABPC1L2A	FALSE
202	203	PABPC1L2A	FALSE
203	204	PCDHA1	TRUE
204	205	NOS1AP	FALSE
205	206	MAP7D2	FALSE
206	207	CCK	FALSE
207	208	AP3B2	FALSE
208	209	LRRTM1	TRUE
209	210	DCX	FALSE
210	211	MC4R	TRUE
211	212	HPCA	FALSE
212	213	SYNGR3	TRUE
213	214	FAM155A	TRUE
214	215	ATP8A2	TRUE
215	216	PTPRT	TRUE
216	217	SYT16	FALSE
217	218	CKMT1A	FALSE
218	219	CKMT1A	FALSE
219	220	NEUROD6	FALSE
220	221	ST8SIA5	TRUE
221	222	PPP1R17	FALSE
222	223	KCTD16	FALSE
223	224	PCSK1	FALSE
224	225	NEFL	FALSE
225	226	ELAVL3	FALSE
226	227	HS3ST5	TRUE
227	228	TMEM145	TRUE
228	229	PENK	FALSE
229	230	DACH2	FALSE
230	231	KSR2	FALSE
231	232	EIF4E1B	FALSE
232	233	CAMK2N2	FALSE
233	234	SYP	TRUE
234	235	CTXN2	TRUE
235	236	KRT222	FALSE
236	237	GABRA6	TRUE
237	238	PVALB	FALSE
238	239	SH3GL2	FALSE
239	240	GRM1	TRUE
240	241	SLC30A3	TRUE
241	242	NEFM	FALSE
242	243	NPTX1	FALSE
243	244	ATP1A3	TRUE
244	245	SCG5	FALSE
245	246	GUCA1A	FALSE
246	247	ASIC2	TRUE
247	248	GPR26	TRUE
248	249	DCC	TRUE
249	250	GAD1	FALSE
250	251	VGF	FALSE
251	252	DOK6	FALSE
252	253	ZFR2	FALSE
253	254	GRIA3	TRUE
254	255	SYT4	TRUE
255	256	CELF5	FALSE
256	257	GABBR2	TRUE
257	258	PAK5	FALSE
258	259	KCTD8	FALSE
259	260	GRIN2A	TRUE
260	261	CREG2	FALSE
261	262	TAC3	FALSE
262	263	ERICH3	FALSE
263	264	GPR158	TRUE
264	265	CRYM	FALSE
265	266	JAKMIP1	FALSE
266	267	SLC6A17	TRUE
267	268	CACNG8	TRUE
268	269	GABRB2	TRUE
269	270	RGS8	FALSE
270	271	CADPS	FALSE
271	272	GRIK1	TRUE
272	273	INA	FALSE
273	274	ARHGAP36	FALSE
274	275	TMEM132D	TRUE
275	276	SLC17A6	TRUE
276	277	SEZ6	TRUE
277	278	CPLX2	FALSE
278	279	SYNPR	TRUE
279	280	BSN	FALSE
280	281	OPRK1	TRUE
281	282	PTPRR	TRUE
282	283	WNT10B	FALSE
283	284	SYN3	FALSE
284	285	PLPPR5	TRUE
285	286	ELAVL4	FALSE
286	287	PRMT8	FALSE
287	288	NRIP3	FALSE
288	289	CACNG3	TRUE
289	290	DLX1	FALSE
290	291	AGBL4	FALSE
291	292	KCNA1	TRUE
292	293	NYAP1	FALSE
293	294	NRXN3	TRUE
294	295	SNAP91	FALSE
295	296	CDH7	TRUE
296	297	FRRS1L	TRUE
297	298	GDAP1L1	FALSE
298	299	SYT13	TRUE
299	300	CHGB	FALSE
300	301	CDH18	TRUE
301	302	RAB3C	FALSE
302	303	SLC12A5	TRUE
303	304	ATP2B2	TRUE
304	305	SYT1	TRUE
305	306	ADD2	FALSE
306	307	NECAB2	FALSE
307	308	SLC17A7	TRUE
308	309	GRIN2B	TRUE
309	310	CALY	TRUE
310	311	TBR1	FALSE
311	312	ADGRA1	TRUE
312	313	CACNA1B	TRUE
313	314	ARPP21	FALSE
314	315	GLRA2	TRUE
315	316	CLVS1	FALSE
316	317	KCND2	TRUE
317	318	SYT2	TRUE
318	319	CDH8	TRUE
319	320	PTPN5	TRUE
320	321	SNCB	FALSE
321	322	GABRG3	TRUE
322	323	KCNJ3	TRUE
323	324	SULT4A1	FALSE
324	325	SV2C	TRUE
325	326	KCNC1	TRUE
326	327	SLC8A2	TRUE
327	328	SCN2A	TRUE
328	329	SLC1A6	TRUE
329	330	PDYN	FALSE
330	331	SV2B	TRUE
331	332	GAD2	FALSE
332	333	NDST3	TRUE
333	334	GRIA1	TRUE
334	335	CELF4	FALSE
335	336	MDGA2	FALSE
336	337	UNC80	TRUE
337	338	ATP2B3	TRUE
338	339	ELAVL2	FALSE
339	340	CAMKV	FALSE
340	341	GABRA1	TRUE
341	342	ST8SIA3	TRUE
342	343	SLC32A1	TRUE
343	344	C11orf87	TRUE

### Sheet: astrocytes
	Number	Gene Name	Transmembrane Domain?
0	1	MAPK4	FALSE
1	2	ADORA1	TRUE
2	3	PCDHA13	TRUE
3	4	CYP46A1	TRUE
4	5	PCDHA11	TRUE
5	6	GABRA2	TRUE
6	7	ELOVL2	TRUE
7	8	KCNE5	TRUE
8	9	KNDC1	FALSE
9	10	SPX	FALSE
10	11	ENHO	FALSE
11	12	WDR49	FALSE
12	13	ADGRB1	TRUE
13	14	MEIG1	FALSE
14	15	SLCO1C1	TRUE
15	16	RPE65	FALSE
16	17	DBX2	FALSE
17	18	POU3F4	FALSE
18	19	PSD2	TRUE
19	20	NAT8L	TRUE
20	21	TMEM229A	TRUE
21	22	GRIN2C	TRUE
22	23	AIFM3	FALSE
23	24	MEGF10	TRUE
24	25	LIX1	FALSE
25	26	SLC39A12	TRUE
26	27	POU3F2	FALSE
27	28	FAM181A	FALSE
28	29	LHX2	FALSE
29	30	NTSR2	TRUE
30	31	RGR	TRUE
31	32	LCTL	TRUE
32	33	SLC25A18	TRUE
33	34	RORB	FALSE
34	35	GPC5	FALSE
35	36	ENKUR	FALSE
36	37	ACBD7	FALSE
37	38	SLC25A48	TRUE
38	39	FEZF2	FALSE
39	40	ZIC2	FALSE
40	41	MMD2	TRUE
41	42	ADCY8	TRUE
42	43	ZIC5	FALSE
43	44	ETNPPL	FALSE
44	45	TRPM3	TRUE
45	46	RLBP1	FALSE
46	47	FAM181B	FALSE
47	48	DIPK1C	TRUE
48	49	RFX4	FALSE
49	50	LRRC3B	TRUE
50	51	NCAN	FALSE
51	52	CDH20	TRUE
52	53	SLC6A11	TRUE
53	54	RGS20	FALSE
54	55	MLC1	TRUE
55	56	NKAIN4	TRUE
56	57	GPR37L1	TRUE
57	58	KCNQ2	TRUE
58	59	BCAN	FALSE
59	60	HES5	FALSE
60	61	ANKRD45	FALSE
61	62	ACSBG1	FALSE
62	63	CPNE6	FALSE
63	64	HEPACAM	TRUE
64	65	CERS1	TRUE
65	66	RNF182	TRUE
66	67	KIAA0319	TRUE
67	68	PAX6	FALSE
68	69	CRB1	TRUE
69	70	CTNNA2	FALSE
70	71	GABRG1	TRUE
71	72	NR2E1	FALSE
72	73	TTYH1	TRUE

### Sheet: microglia
	Number	Gene Name	Transmembrane Domain?
0	1	SYNDIG1	TRUE
1	2	IGSF21	FALSE
2	3	HS3ST4	TRUE
3	4	DLEU7	FALSE
4	5	CLEC9A	TRUE
5	6	RASGEF1C	FALSE

### Sheet: oligodendrocytes
	Number	Gene Name	Transmembrane Domain?
0	1	C5orf64	FALSE
1	2	ADARB2-AS1	FALSE
2	3	LINC01546	FALSE
3	4	LINC01549	FALSE
4	5	SOX8	FALSE
5	6	KLHL1	FALSE
6	7	OLIG1	FALSE
7	8	GALR1	TRUE
8	9	MEGF11	TRUE
9	10	GPR62	TRUE
10	11	PCDH15	TRUE
11	12	ZNF488	FALSE
12	13	CACNG5	TRUE
13	14	SLC5A11	TRUE
14	15	SEC14L5	FALSE
15	16	TMEM235	TRUE
16	17	LGI3	FALSE
17	18	LHFPL3	TRUE
18	19	ZNF536	FALSE
19	20	SOX3	FALSE
20	21	CMTM5	TRUE
21	22	ANLN	FALSE
22	23	KLK6	FALSE
23	24	CA14	TRUE
24	25	CA10	FALSE
25	26	PLPP4	TRUE
26	27	ST18	FALSE
27	28	PLPPR1	TRUE
28	29	CNTN2	FALSE
29	30	BCAS1	FALSE
30	31	MAP6D1	FALSE
31	32	SH3TC2	FALSE
32	33	KCNH8	TRUE
33	34	UGT8	TRUE
34	35	GPR37	TRUE
35	36	COL9A1	FALSE
36	37	ADAMTS18	FALSE
37	38	MAG	TRUE
38	39	ERMN	FALSE
39	40	CACNG4	TRUE
40	41	OLIG2	FALSE
41	42	MYT1	FALSE
42	43	NKX2-2	FALSE
43	44	CTNNA3	FALSE
44	45	MOG	TRUE
45	46	OPALIN	TRUE
46	47	KCNK10	TRUE
47	48	C10orf90	FALSE
48	49	KIF6	FALSE
49	50	CNDP1	FALSE
50	51	HAPLN2	FALSE
51	52	PRR18	FALSE
52	53	PCDHA5	TRUE
