## Supplemental Tables for "Identification of markers for the isolation of neuron-specific extracellular vesicles": Table_S5.xlsx

### Sheet: neurons
	Number	Gene Name	Transmembrane Domain?
0	1	GABBR2	TRUE
1	2	CHD5	FALSE
2	3	CELF5	FALSE
3	4	ASIC2	TRUE
4	5	PAK5	FALSE
5	6	KCTD8	FALSE
6	7	DAB1	FALSE
7	8	MYT1L	FALSE
8	9	SYNPR	TRUE
9	10	SLC35F3	TRUE
10	11	GRIK1	TRUE
11	12	GABRB2	TRUE
12	13	KCNC2	TRUE
13	14	FAM189A1	TRUE
14	15	FGF14	FALSE
15	16	GRIN2A	TRUE
16	17	LRRC7	FALSE
17	18	SYT16	FALSE
18	19	RBFOX3	FALSE
19	20	FAM155A	TRUE
20	21	CALN1	TRUE
21	22	RALYL	FALSE
22	23	SCN1A	TRUE
23	24	KCTD16	FALSE
24	25	NMNAT2	FALSE
25	26	SH3GL2	FALSE
26	27	KSR2	FALSE
27	28	KCND2	TRUE
28	29	DLGAP1	FALSE
29	30	FAM135B	FALSE
30	31	GABRG2	TRUE
31	32	GABRG3	TRUE
32	33	SYN2	FALSE
33	34	CELF4	FALSE
34	35	GAD2	FALSE
35	36	CNKSR2	FALSE
36	37	KCNJ3	TRUE
37	38	KCNIP4	FALSE
38	39	LRRTM3	TRUE
39	40	CACNG3	TRUE
40	41	ADARB2	FALSE
41	42	SRRM4	FALSE
42	43	JPH4	TRUE
43	44	KCNJ6	TRUE
44	45	STXBP5L	FALSE
45	46	GRIN2B	TRUE
46	47	GABRA1	TRUE
47	48	SYN3	FALSE
48	49	ELAVL4	FALSE
49	50	GRIA1	TRUE
50	51	SV2B	TRUE
51	52	CACNG8	TRUE
52	53	SCN2A	TRUE
53	54	ELAVL3	FALSE
54	55	CACNA1E	TRUE
55	56	GRM5	TRUE
56	57	GRIK2	TRUE
57	58	ZNF804A	FALSE
58	59	CAMK4	FALSE
59	60	FRMPD4	FALSE
60	61	RIMBP2	FALSE
61	62	DLGAP2	FALSE
62	63	GABRB3	TRUE
63	64	SHISA9	TRUE
64	65	CSMD3	TRUE
65	66	ADCY1	TRUE
66	67	GRM7	TRUE
67	68	CSMD1	TRUE
68	69	GRIA3	TRUE
69	70	CADPS	FALSE
70	71	GRM1	TRUE
71	72	KIRREL3	TRUE
72	73	OLFM3	FALSE
73	74	ARPP21	FALSE
74	75	SLC4A10	TRUE
75	76	CAMKV	FALSE
76	77	ATP8A2	TRUE
77	78	MDGA2	FALSE
78	79	SCN3B	TRUE
79	80	CDH8	TRUE
80	81	CACNA1B	TRUE
81	82	SYP	TRUE
82	83	UNC5D	TRUE
83	84	NETO1	TRUE
84	85	STMN2	FALSE
85	86	CALY	TRUE
86	87	RAB3C	FALSE
87	88	NEFL	FALSE
88	89	ADD2	FALSE
89	90	TAGLN3	FALSE
90	91	PTPRR	TRUE
91	92	HCN1	TRUE
92	93	KIAA1549L	TRUE
93	94	CAMK2B	FALSE
94	95	PCLO	FALSE
95	96	FSTL5	FALSE
96	97	SYT1	TRUE
97	98	CDH18	TRUE
98	99	CNTNAP5	TRUE
99	100	GPR158	TRUE
100	101	SCG5	FALSE
101	102	EPHA5	TRUE
102	103	CNTNAP2	TRUE
103	104	TMEM132D	TRUE
104	105	ATP2B2	TRUE
105	106	FRRS1L	TRUE
106	107	GRIA4	TRUE
107	108	NELL2	FALSE
108	109	OPCML	FALSE
109	110	HS6ST3	TRUE
110	111	SCG2	FALSE
111	112	DCC	TRUE
112	113	NRXN3	TRUE

### Sheet: astrocytes
	Number	Gene Name	Transmembrane Domain?
0	1	MAPK4	FALSE
1	2	RORB	FALSE
2	3	MMD2	TRUE
3	4	ADCY8	TRUE
4	5	ETNPPL	FALSE
5	6	TRPM3	TRUE
6	7	RGS20	FALSE
7	8	ACSBG1	FALSE
8	9	CRB1	TRUE
9	10	CTNNA2	FALSE
10	11	RFX4	FALSE
11	12	SLCO1C1	TRUE
12	13	WDR49	FALSE
13	14	NAT8L	TRUE
14	15	GABRA2	TRUE
15	16	TTYH1	TRUE
16	17	SLC6A11	TRUE
17	18	SLC25A18	TRUE
18	19	LRRC3B	TRUE
19	20	PSD2	TRUE
20	21	GPC5	FALSE
21	22	CDH20	TRUE
22	23	KIAA0319	TRUE
23	24	GPR37L1	TRUE
24	25	HEPACAM	TRUE
25	26	MEGF10	TRUE
26	27	NCAN	FALSE
27	28	BCAN	FALSE

### Sheet: microglia
	Number	Gene Name	Transmembrane Domain?
0	1	SYNDIG1	TRUE
1	2	HS3ST4	TRUE
2	3	RASGEF1C	FALSE

### Sheet: oligodendrocytes
	Number	Gene Name	Transmembrane Domain?
0	1	C10orf90	FALSE
1	2	CTNNA3	FALSE
2	3	OLIG2	FALSE
3	4	KCNH8	TRUE
4	5	ANLN	FALSE
5	6	ZNF536	FALSE
6	7	OLIG1	FALSE
7	8	SLC5A11	TRUE
8	9	OPALIN	TRUE
9	10	KIF6	FALSE
10	11	SH3TC2	FALSE
11	12	UGT8	TRUE
12	13	ST18	FALSE
13	14	BCAS1	FALSE
14	15	MOG	TRUE
15	16	MAG	TRUE
16	17	GPR37	TRUE
17	18	CNTN2	FALSE
18	19	CNDP1	FALSE
