## Supplemental Tables for "Identification of markers for the isolation of neuron-specific extracellular vesicles": Table_S6.xlsx

### Sheet: neurons
	Uniprot ID	Gene name	GTEx	Brain_RNA-Seq	HPA_RNA	HPA_IHC	HPA_Consensus	Tau Sum	scRNAseq Rank	scRNAseq Attribution	DT Mass Spec - Plasma	DT Mass Spec - CSF	DT Mass Spec - Neuron Culture	HPPP - Plasma	HPPP - EV	iPSC Proteomics	Guldbrandsen2014	Zhang2007	Macron2018	Schutzer2010	Begcevic2016	Thompson2020	Muraoka2020	Thompson2018	Chiasserini2014	Sum in Mass Spec	Transmembrane
0	O60359	CACNG3	0.998991	0.884646	0.983696	0.991718	0.972232	4.83128	199	0.00161902	0	0	0	0	0	0	0	0	0	0	0	0	0	0	0	0	TRUE
1	Q4W5P6	SMIM43	0.890069	0.817102	0.990609	0	0.976892	3.67467	23000	0	0	0	0	0	0	0	0	0	0	0	0	0	0	0	0	0	TRUE
2	P54829	PTPN5	0.879456	0.895193	0.92959	0.966453	0	3.67069	425	0.000961277	0	0	0	0	0	0	0	0	0	0	0	0	0	0	0	0	TRUE
3	Q9BYT9	ANO3	0.911447	0.740402	0.921271	0.860338	0.227698	3.66116	446	0.000928586	0	0	0	0	0	0	0	0	0	0	0	0	0	0	0	0	TRUE
4	Q09470	KCNA1	0.950994	0.730886	0.961254	1	0	3.64313	7166	6.44752e-05	0	0	0	0	0	0	0	0	0	0	0	0	0	0	0	0	TRUE
5	Q8NDV2	GPR26	0.854875	0.856561	1	1	0.617225	4.32866	16246	5.71852e-06	0	0	0	0	0	0	0	0	0	0	0	0	0	0	0	0	TRUE
6	Q6PIU1	KCNV1	0.97967	0.88671	0.911336	0	0.758388	3.5361	4786	0.00010942	0	0	0	0	0	0	0	0	0	0	0	0	0	0	0	0	TRUE
7	Q9UQD0	SCN8A	0.832958	0.877569	0.897188	0	0.923495	3.53121	764	0.000599307	0	0	0	0	0	0	0	0	0	0	0	0	0	0	0	0	TRUE
8	P32245	MC4R	0.957913	0.794699	0.931227	0.675298	0.147928	3.50707	20194	9.06459e-07	0	0	0	0	0	0	0	0	0	0	0	0	0	0	0	0	TRUE
9	Q86VH5	LRRTM3	0.957382	0.728414	0.93928	0	0.861978	3.48705	194	0.00164898	0	0	0	0	0	0	0	0	0	0	0	0	0	0	0	0	TRUE
10	P41145	OPRK1	0.964779	0.955071	0.970999	0.980769	0.509292	4.38091	9513	3.95586e-05	0	0	0	0	0	0	0	0	0	0	0	0	0	0	0	0	TRUE
11	O95259	KCNH1	0.86142	0.823227	0.929614	0.955672	0.825499	4.39543	561	0.000761398	0	0	0	0	0	0	0	0	0	0	0	0	0	0	0	0	TRUE
12	Q9Y2T5	GPR52	0.867793	0.723962	0.984507	0	0.850746	3.42701	24811	4.32326e-09	0	0	0	0	0	0	0	0	0	0	0	0	0	0	0	0	TRUE
13	P39086	GRIK1	0.878412	0.84575	0.916542	0.548761	0.225045	3.41451	313	0.00122359	0	0	0	0	0	0	0	0	0	0	0	0	0	0	0	0	TRUE
14	P21728	DRD1	0.870065	0.842686	0.935841	0	0.732751	3.38134	7602	5.86019e-05	0	0	0	0	0	0	0	0	0	0	0	0	0	0	0	0	TRUE
15	Q8TBB6	SLC7A14	0.968592	0.874664	0.948407	0	0.553211	3.34487	925	0.00049775	0	0	0	0	0	0	0	0	0	0	0	0	0	0	0	0	TRUE
16	Q9Y698	CACNG2	0.995056	0.889649	0.991959	0	0.408951	3.28561	445	0.000929485	0	0	0	0	0	0	0	0	0	0	0	0	0	0	0	0	TRUE
17	Q6PI25	CNIH2	0.849506	0.766295	0.943101	0	0.684265	3.24317	2516	0.000206798	0	0	0	0	0	0	0	0	0	0	0	0	0	0	0	0	TRUE
18	Q96PR1	KCNC2	0.984333	0.934959	0.973672	0	0.329908	3.22287	34	0.00357473	0	0	0	0	0	0	0	0	0	0	0	0	0	0	0	0	TRUE
19	P46095	GPR6	0.998252	0.837849	0.995509	0	0.385221	3.21683	17362	3.57499e-06	0	0	0	0	0	0	0	0	0	0	0	0	0	0	0	0	TRUE
20	Q8TBG9	SYNPR	0.989669	0.918298	0.9609	1	0.954508	4.82337	131	0.00204389	0	0	0	0	0	0	0	0	0	0	0	0	0	0	0	0	TRUE
21	Q7Z7J7	LHFPL4	0.964642	0.845422	0.956365	0	0.942899	3.70933	1831	0.000276417	0	0	0	0	0	0	0	0	0	0	0	0	0	0	0	0	TRUE
22	Q8NBT3	TMEM145	0.909454	0.841955	0.839665	0.981193	0.175217	3.74748	2720	0.000193169	0	0	0	0	0	0	0	0	0	0	0	0	0	0	0	0	TRUE
23	Q9BXU9	CALN1	0.927729	0.810947	0.898551	0.784362	0.873566	4.29516	372	0.00105758	0	0	0	0	0	0	0	0	0	0	0	0	0	0	0	0	TRUE
24	P0C2S0	CTXN2	0.995757	0.855147	0.973423	0.755195	0.640012	4.21954	18281	2.39031e-06	0	0	0	0	0	0	0	0	0	0	0	0	0	0	0	0	TRUE
25	Q16515	ASIC2	0.917216	0.892323	0.933986	1	0.387242	4.13077	255	0.00140393	0	0	0	0	0	0	0	0	0	0	0	0	0	0	0	0	TRUE
26	Q9H2B2	SYT4	0.957337	0.933746	0.891569	1	0.448236	4.23089	510	0.000825767	0	0	0	0	0	0	0	0	0	0	0	0	0	0	0	0	TRUE
27	P48664	SLC1A6	0.966877	0.737528	0.923015	0.952345	0.526819	4.10658	4650	0.000112911	0	0	0	0	0	0	0	0	0	0	0	0	0	0	0	0	TRUE
28	Q99928	GABRG3	0.934114	0.928281	0.900969	0.884035	0.413365	4.06076	23	0.00416473	0	0	0	0	0	0	0	0	0	0	0	0	0	0	0	0	TRUE
29	Q9NRU3	CNNM1	0.738264	0.90803	0.865805	0.880781	0.640869	4.03375	3009	0.000174181	0	0	0	0	0	0	0	0	0	0	0	0	0	0	0	0	TRUE
30	O95803	NDST3	0.940141	0.801541	0.908879	1	0.375135	4.0257	644	0.000695454	0	0	0	0	0	0	0	0	0	0	0	0	0	0	0	0	TRUE
31	Q12879	GRIN2A	0.911798	0.885318	0.923229	0.987867	0.287083	3.99529	61	0.00303826	0	0	0	0	0	0	0	0	0	0	0	0	0	0	0	0	TRUE
32	B1AL88	FAM155A	0.879164	0.70168	0.881919	1	0.527996	3.99076	53	0.00319819	0	0	0	0	0	0	0	0	0	0	0	0	0	0	0	0	TRUE
33	Q9BZA8	PCDH11Y	0.913749	0.856889	0.976579	0	0.462386	3.2096	1688	0.000297047	0	0	0	0	0	0	0	0	0	0	0	0	0	0	0	0	TRUE
34	Q9NZV8	KCND2	0.841386	0.741334	0.877431	1	0.501301	3.96145	106	0.00232801	0	0	0	0	0	0	0	0	0	0	0	0	0	0	0	0	TRUE
35	Q99726	SLC30A3	0.87288	0.737528	0.944153	0.995155	0.394575	3.94429	2587	0.000201949	0	0	0	0	0	0	0	0	0	0	0	0	0	0	0	0	TRUE
36	O75899	GABBR2	0.953199	0.866381	0.957292	0.993135	0.513085	4.28309	102	0.00240423	0	0	0	0	0	0	0	0	0	0	0	0	0	0	0	0	TRUE
37	Q2M3C6	TMEM266	0.77081	0.716737	0.912609	1	0.46141	3.86157	4551	0.000115731	0	0	0	0	0	0	0	0	0	0	0	0	0	0	0	0	TRUE
38	O75311	GLRA3	0.977779	0.886372	0.964305	0	0.996288	3.82474	860	0.000538463	0	0	0	0	0	0	0	0	0	0	0	0	0	0	0	0	TRUE
39	P48549	KCNJ3	0.838182	0.921769	0.774774	1	0.750456	4.28518	41	0.00343328	0	0	0	0	0	0	0	0	0	0	0	0	0	0	0	0	TRUE
40	Q7L8C5	SYT13	0.84842	0.917559	0.753814	0.829873	0.4534	3.80307	843	0.000546799	0	0	0	0	0	0	0	0	0	0	0	0	0	0	0	0	TRUE
41	A8MXK1	VSTM5	0.710937	0.767736	0.812852	0.695854	0.80829	3.79567	11759	2.40236e-05	0	0	0	0	0	0	0	0	0	0	0	0	0	0	0	0	TRUE
42	Q9P2U7	SLC17A7	0.81254	0.778977	0.921448	0.987093	0.288134	3.78819	994	0.00046685	0	0	0	0	0	0	0	0	0	0	0	0	0	0	0	0	TRUE
43	Q32ZL2	PLPPR5	0.988245	0.837511	0.967044	1	0.494825	4.28762	832	0.000552221	0	0	0	0	0	0	0	0	0	0	0	0	0	0	0	0	TRUE
44	Q16445	GABRA6	0.999911	0.764936	0.997912	1	0.191574	3.95433	3361	0.000157892	0	0	0	0	0	0	0	0	0	0	0	0	0	0	0	0	TRUE
45	Q96EP9	SLC10A4	0.711854	0.916155	0.956063	0	0.590338	3.17441	8876	4.53943e-05	0	0	0	0	0	0	0	0	0	0	0	0	0	0	0	0	TRUE
46	Q6ZSA7	LRRC55	0.861202	0.786268	0.889719	0.657857	0.208689	3.40374	13549	1.46843e-05	0	0	0	0	0	0	0	0	0	0	0	0	0	0	0	0	TRUE
47	P48051	KCNJ6	0.983627	0.930669	0.97866	0	0.275841	3.1688	180	0.00171513	0	0	0	0	0	0	0	0	0	0	0	0	0	0	0	0	TRUE
48	A6NDD5	SYNDIG1L	0.9277	0.820382	0.964341	0	0.293224	3.00565	7474	6.01953e-05	0	0	0	0	0	0	0	0	0	0	0	0	0	0	0	0	TRUE
49	Q96JJ6	JPH4	0.759387	0.702862	0.805443	0	0.281171	2.54886	228	0.00149409	0	0	0	0	0	0	0	0	0	0	0	0	0	0	0	0	TRUE
50	Q8N966	ZDHHC22	0.979558	0.718386	0.989741	0	0.291588	2.97927	5189	9.89614e-05	0	0	0	0	0	0	0	0	0	0	0	0	0	0	0	0	TRUE
51	P18507	GABRG2	0.995761	0.90231	0.828965	0	0.237473	2.96451	119	0.00217971	0	0	0	0	0	0	0	0	0	0	0	0	0	0	0	0	TRUE
52	P48547	KCNC1	0.975533	0.894826	0.936249	0.987867	0.783969	4.57844	1721	0.000291042	0	0	0	0	0	0	0	0	0	0	0	0	0	0	0	0	TRUE
53	Q8IW70	TMEM151B	0.963593	0.734752	0.958875	0	0.267603	2.92482	10473	3.22342e-05	0	0	0	0	0	0	0	0	0	0	0	0	0	0	0	0	TRUE
54	P23416	GLRA2	0.989136	0.930492	0.957394	0.946904	0.999215	4.82314	875	0.000530115	0	0	0	0	0	0	0	0	0	0	0	0	0	0	0	0	TRUE
55	A4IF30	SLC35F4	0.903219	0.915759	0.940573	0	0.410114	3.16967	977	0.000474412	0	0	0	0	0	0	0	0	0	0	0	0	0	0	0	0	TRUE
56	P47870	GABRB2	0.938267	0.874299	0.908267	1	0.918414	4.63925	10	0.00582277	0	0	0	0	0	0	0	0	0	0	0	0	0	0	0	0	TRUE
57	Q8N2C7	UNC80	0.933797	0.810428	0.944886	1	0.826999	4.51611	517	0.000818735	0	0	0	0	0	0	0	0	0	0	0	0	0	0	0	0	TRUE
58	O43761	SYNGR3	0.859181	0.927664	0.864541	0.988195	0.890704	4.53029	1273	0.000379323	0	0	0	0	0	0	0	0	0	0	0	0	0	0	0	0	TRUE
59	O60320	FAM189A1	0.777151	0.797214	0.928695	0	0.338539	2.8416	395	0.00101448	0	0	0	0	0	0	0	0	0	0	0	0	0	0	0	0	TRUE
60	Q8N3F9	GPR137C	0.805886	0.810094	0.844994	0	0.188237	2.64921	1280	0.000377004	0	0	0	0	0	0	0	0	0	0	0	0	0	0	0	0	TRUE
61	Q9GZN0	GPR88	0.869145	0.764936	0.923058	0	0.240812	2.79795	11422	2.61174e-05	0	0	0	0	0	0	0	0	0	0	0	0	0	0	0	0	TRUE
62	A6NNN8	SLC38A8	0.977898	0.716737	0.972119	0	0.122295	2.78905	14928	9.28695e-06	0	0	0	0	0	0	0	0	0	0	0	0	0	0	0	0	TRUE
63	Q8WXH2	JPH3	0.944372	0.805702	0.983428	0	0	2.7335	2341	0.000221154	0	0	0	0	0	0	0	0	0	0	0	0	0	0	0	0	TRUE
64	Q8IY50	SLC35F3	0.855237	0.843123	0.884367	0	0.138115	2.72084	108	0.00232551	0	0	0	0	0	0	0	0	0	0	0	0	0	0	0	0	TRUE
65	Q8NCM2	KCNH5	0.979857	0.833008	0.989166	0	0.218628	3.02066	408	0.00099139	0	0	0	0	0	0	0	0	0	0	0	0	0	0	0	0	TRUE
66	Q9NYM4	GPR83	0.897434	0.929833	0.92672	0	0.285267	3.03925	11531	2.5307e-05	0	0	0	0	0	0	0	0	0	0	0	0	0	0	0	0	TRUE
67	O43749	OR1F1	0.995134	0.797214	0.991129	0	0.149155	2.93263	23000	0	0	0	0	0	0	0	0	0	0	0	0	0	0	0	0	0	TRUE
68	P35498	SCN1A	0.974306	0.844089	0.970416	0	0.281348	3.07016	159	0.00183874	0	0	0	0	0	0	0	0	0	0	0	0	0	0	0	0	TRUE
69	Q5HYL7	TMEM196	0.959874	0.8813	0.933507	0	0.3843	3.15898	2011	0.000254932	0	0	0	0	0	0	0	0	0	0	0	0	0	0	0	0	TRUE
70	Q86SP6	GPR149	0.985325	0.89188	0.984275	0	0.293987	3.15547	3150	0.000167421	0	0	0	0	0	0	0	0	0	0	0	0	0	0	0	0	TRUE
71	P47898	HTR5A	0.999485	0.931232	0.990267	0.710538	0.813666	4.44519	14077	1.24247e-05	0	0	0	0	0	0	0	0	0	0	0	0	0	0	0	0	TRUE
72	Q8N4F7	RNF175	0.739781	0.745263	0.814036	0	0.203816	2.5029	1221	0.000392844	0	0	0	0	0	0	0	0	0	0	0	0	0	0	0	0	TRUE
73	P48169	GABRA4	0.955963	0.811373	0.95664	0	0.378363	3.10234	633	0.000706056	0	0	0	0	0	0	0	0	0	0	0	0	0	0	0	0	TRUE
74	Q99680	GPR22	0.886972	0.853185	0.948827	0	0	2.68898	725	0.000625548	0	0	0	0	0	0	0	0	0	0	0	0	0	0	0	0	TRUE
75	Q969V1	MCHR2	0.998566	0.880208	0.988113	0	0.211156	3.07804	3993	0.000133104	0	0	0	0	0	0	0	0	0	0	0	0	0	0	0	0	TRUE
76	P31644	GABRA5	0.969331	0.915946	0.965878	0	0.229804	3.08096	1847	0.000274887	0	0	0	0	0	0	0	0	0	0	0	0	0	0	0	0	TRUE
77	Q14831	GRM7	0.907627	0.834783	0.856757	0	0.788148	3.38732	310	0.00122962	1	0	0	0	0	0	0	0	0	0	0	0	0	0	0	1	TRUE
78	Q9Y5I3	PCDHA1	0.925656	0.91949	0.978405	1	0.445799	4.26935	19840	1.11337e-06	0	0	0	0	0	0	0	0	0	0	1	0	0	0	0	1	TRUE
79	P17787	CHRNB2	0.955208	0.801592	0.969239	0	0	2.72604	11976	2.27611e-05	1	0	0	0	0	0	0	0	0	0	0	0	0	0	0	1	TRUE
80	P28472	GABRB3	0.819017	0.745674	0.725443	0	0.703365	2.9935	181	0.00170145	1	0	0	0	0	0	0	0	0	0	0	0	0	0	0	1	TRUE
81	Q9H598	SLC32A1	0.995918	0.948216	0.998662	0.987867	0.505146	4.43581	3422	0.000155014	1	0	0	0	0	0	0	0	0	0	0	0	0	0	0	1	TRUE
82	P42261	GRIA1	0.870108	0.8432	0.950305	0.967125	0.649411	4.28015	42	0.00342638	0	0	0	0	0	0	0	0	1	0	0	0	0	0	0	1	TRUE
83	Q8IZT8	HS3ST5	0.941054	0.747059	0.911833	1	0.292705	3.89265	1496	0.000330086	0	0	0	0	0	0	0	0	0	0	1	0	0	0	0	1	TRUE
84	B4DS77	SHISA9	0.847844	0.819809	0.792164	0	0.776982	3.2368	47	0.0033329	0	0	0	0	0	0	0	0	1	0	0	0	0	0	0	1	TRUE
85	P41594	GRM5	0.988202	0.820934	0.993465	0	0	2.8026	179	0.00171623	0	0	0	0	0	0	0	0	1	0	0	0	0	0	0	1	TRUE
86	Q7L1I2	SV2B	0.870704	0.865113	0.915507	1	0.187214	3.83854	384	0.0010453	0	0	0	0	0	0	1	0	0	0	0	0	0	0	0	1	TRUE
87	Q08828	ADCY1	0.723632	0.765669	0.783454	0	0.254133	2.52689	317	0.00120725	0	0	0	0	0	0	1	0	0	0	0	0	0	0	0	1	TRUE
88	Q7Z407	CSMD3	0.939655	0.782417	0.983754	0	0.103358	2.80918	50	0.00325419	0	0	0	0	0	0	1	0	0	0	0	0	0	0	0	1	TRUE
89	Q86SQ6	ADGRA1	0.978606	0.7817	0.963374	0.988751	0.331018	4.04345	4292	0.000122929	0	1	0	0	0	0	0	0	0	0	0	0	0	0	0	1	TRUE
90	P14867	GABRA1	0.997691	0.913813	0.964524	1	0.690871	4.5669	309	0.00123056	0	0	0	0	0	0	0	0	1	0	0	0	0	0	0	1	TRUE
91	Q5TF21	SOGA3	0.720376	0.726799	0.865797	0	0.537699	2.85067	3770	0.000139952	0	0	0	0	0	1	0	0	0	0	0	0	0	0	0	1	TRUE
92	Q9P2U8	SLC17A6	0.997746	0.891132	0.980386	0.962797	0.321172	4.15323	1650	0.000303026	0	0	0	0	0	1	0	0	0	0	0	0	0	0	0	1	TRUE
93	Q13002	GRIK2	0.85659	0.776433	0.878005	0.344571	0.398337	3.25394	3	0.00764464	0	0	1	0	0	0	0	0	0	0	0	0	0	0	0	1	TRUE
94	Q13224	GRIN2B	0.985792	0.917439	0.993034	1	0.633076	4.52934	5	0.0065724	0	0	0	0	0	0	0	0	1	0	0	0	0	0	0	1	TRUE
95	Q86V35	CABP7	0.826483	0.820382	0.957644	0	0.461682	3.06619	14350	1.13163e-05	0	0	0	0	0	0	0	0	1	0	0	0	0	0	0	1	TRUE
96	Q8N4V2	SVOP	0.978927	0.929558	0.955435	0	0.267084	3.131	765	0.000599054	1	0	0	0	0	0	0	0	0	0	0	0	0	0	0	1	TRUE
97	Q8WXS5	CACNG8	0.957656	0.890431	0.974948	1	0.295723	4.11876	302	0.00126171	0	0	0	0	0	0	0	0	1	0	0	0	0	0	0	1	TRUE
98	Q9UM73	ALK	0.828972	0.83583	0.952514	0.851639	0.95164	4.4206	664	0.000677438	0	0	0	0	0	0	0	0	1	0	0	0	0	0	0	1	TRUE
99	Q86UE6	LRRTM1	0.864281	0.811276	0.90014	1	0.834247	4.40994	4547	0.00011592	0	0	0	0	0	0	1	0	0	0	0	0	0	0	0	1	TRUE
100	Q496J9	SV2C	0.948232	0.943483	0.948828	0.993096	0.351483	4.18512	2020	0.000253415	0	0	0	0	0	0	1	0	0	0	0	0	0	0	0	1	TRUE
101	Q9P1W3	TMEM63C	0.782587	0.722255	0.793139	0	0.600435	2.89842	5008	0.000103447	0	0	0	0	0	0	1	0	0	0	0	0	0	0	0	1	TRUE
102	Q99250	SCN2A	0.944762	0.851757	0.937768	0.98643	0.370483	4.0912	51	0.00322982	0	0	0	0	0	0	0	0	1	0	0	0	0	0	0	1	TRUE
103	P47775	GPR12	0.933353	0.908076	0.954176	0	0.813658	3.60926	2824	0.00018531	0	0	0	0	0	0	1	0	0	0	0	0	0	0	0	1	TRUE
104	Q15878	CACNA1E	0.932359	0.898998	0.960109	0	0.889477	3.68094	250	0.00141376	0	0	0	0	0	0	1	0	0	0	0	0	0	0	0	1	TRUE
105	Q2TBF2	WSCD2	0.760851	0.913037	0.832196	0.865154	0.799514	4.17075	1045	0.000447063	0	0	0	0	0	0	0	0	1	0	1	0	0	0	0	2	TRUE
106	Q9ULB5	CDH7	0.988955	0.937545	0.978018	1	0.348085	4.2526	834	0.000551491	0	0	0	0	0	0	1	0	1	0	0	0	0	0	0	2	TRUE
107	P42263	GRIA3	0.775735	0.765387	0.789364	0.973672	0.771003	4.07516	253	0.00140443	0	0	0	0	0	0	1	0	1	0	0	0	0	0	0	2	TRUE
108	Q13255	GRM1	0.976699	0.852505	0.976579	1	0.274466	4.08025	206	0.00160014	0	0	0	0	0	0	1	0	1	0	0	0	0	0	0	2	TRUE
109	Q9NTI2	ATP8A2	0.918595	0.859745	0.916143	0.837928	0.195291	3.7277	262	0.00137584	0	0	1	0	0	1	0	0	0	0	0	0	0	0	0	2	TRUE
110	Q7Z2D5	PLPPR4	0.772707	0.72215	0.856024	0	0.481443	2.83232	426	0.000960595	0	1	0	0	0	0	0	0	1	0	0	0	0	0	0	2	TRUE
111	Q9H1V8	SLC6A17	0.91957	0.801953	0.907381	1	0.671665	4.30057	2066	0.000248285	1	1	0	0	0	0	0	0	0	0	0	0	0	0	0	2	TRUE
112	Q9Y5F7	PCDHGC4	0.820001	0.96981	0.945555	0	0.983149	3.71851	22776	1.65808e-07	0	0	0	0	0	0	1	0	1	0	0	0	0	0	0	2	TRUE
113	A7MBM2	DISP2	0.904236	0.779412	0.906793	0	0.305499	2.89594	3618	0.000146721	0	0	1	0	0	0	1	0	0	0	0	0	0	0	0	2	TRUE
114	Q6U841	SLC4A10	0.971163	0.85112	0.948274	0.783296	0.149009	3.70286	38	0.0035197	0	0	1	0	0	0	0	0	1	0	0	0	0	0	0	2	TRUE
115	Q8TBE3	FNDC9	0.951648	0.844611	0.964681	0	0.93803	3.69897	12456	2.00495e-05	0	0	0	0	0	0	0	0	1	1	0	0	0	0	0	2	TRUE
116	Q96PZ7	CSMD1	0.950402	0.798564	0.958635	0	0.244186	2.95179	46	0.00333978	0	0	0	0	0	0	1	0	0	0	1	0	0	0	0	2	TRUE
117	P28335	HTR2C	0.990782	0.932451	0.991457	0	0.721796	3.63649	1586	0.000314335	0	0	0	0	0	0	0	0	0	0	0	1	0	1	0	2	TRUE
118	Q8IZU9	KIRREL3	0.869511	0.754571	0.907618	0.898041	0.168966	3.59871	9	0.00598807	0	0	0	0	0	0	1	0	1	0	0	0	0	0	0	2	TRUE
119	Q8N967	LRTM2	0.994094	0.764936	1	0	0.487824	3.24685	4921	0.000105667	0	0	0	0	0	0	1	0	1	0	0	0	0	0	0	2	TRUE
120	Q9ULB4	CDH9	0.981776	0.942821	0.820403	0.88685	0.193656	3.82551	728	0.000622017	0	0	0	0	0	0	1	0	1	0	0	0	0	0	0	2	TRUE
121	P55286	CDH8	0.949412	0.859327	0.91728	1	0.588693	4.31471	205	0.00160067	0	0	0	1	0	0	1	0	1	0	0	0	0	0	0	3	TRUE
122	Q00975	CACNA1B	0.951534	0.881964	0.921617	0.746481	0.968832	4.47043	173	0.00177345	0	0	0	0	0	0	1	1	1	0	0	0	0	0	0	3	TRUE
123	Q6NUJ2	C11orf87	0.981112	0.92681	0.976408	1	0.546047	4.43038	2085	0.000245515	0	1	0	0	0	0	0	0	1	0	1	0	0	0	0	3	TRUE
124	P08247	SYP	0.756916	0.820547	0.783064	0.87772	0.977005	4.21525	377	0.00105385	0	0	1	0	0	1	0	0	1	0	0	0	0	0	0	3	TRUE
125	Q9NY72	SCN3B	0.729178	0.811238	0.842037	0	0.0932708	2.47572	107	0.00232612	0	0	0	1	0	0	1	0	1	0	0	0	0	0	0	3	TRUE
126	Q9UJQ1	LAMP5	0.823056	0.791628	0.773073	1	0.747657	4.13541	1298	0.000373365	0	0	0	0	0	0	1	0	1	0	1	0	0	0	0	3	TRUE
127	Q9H2X9	SLC12A5	0.968751	0.921661	0.854124	1	0.38295	4.12749	884	0.000524287	1	0	0	0	0	0	1	0	1	0	0	0	0	0	0	3	TRUE
128	Q8N3G9	TMEM130	0.844008	0.819541	0.808583	0	0.154844	2.62698	684	0.00064943	0	0	0	1	0	0	1	0	1	0	0	0	0	0	0	3	TRUE
129	P13637	ATP1A3	0.899982	0.751597	0.904646	0.977332	0.530389	4.06395	780	0.000589922	0	0	0	1	0	1	0	0	1	0	0	0	0	0	0	3	TRUE
130	O00222	GRM8	0.857319	0.729889	0.930738	0	0.341646	2.85959	635	0.000705903	1	0	0	0	0	0	0	1	0	0	0	1	0	0	0	3	TRUE
131	Q6UXZ4	UNC5D	0.866287	0.836603	0.879615	0	0.548988	3.13149	110	0.00230925	0	0	0	0	0	0	1	0	1	1	0	0	0	0	0	3	TRUE
132	Q9NY46	SCN3A	0.749621	0.807221	0.826603	0.810838	0.185448	3.37973	503	0.000842841	0	0	1	0	0	1	0	0	0	1	0	0	0	0	0	3	TRUE
133	Q9NYQ7	CELSR3	0.769433	0.84449	0.909166	1	0.210807	3.7339	10268	3.36988e-05	0	0	1	0	0	1	0	0	1	0	0	0	0	0	0	3	TRUE
134	Q8TDF5	NETO1	0.896422	0.849842	0.949504	0	0.752939	3.44871	347	0.00111422	0	0	0	0	0	0	1	0	1	0	1	0	0	0	0	3	TRUE
135	Q9UPU3	SORCS3	0.921129	0.829701	0.947056	0	0	2.69789	680	0.000654808	0	1	0	0	0	0	1	0	1	0	1	0	0	0	0	4	TRUE
136	Q8N9I0	SYT2	0.829933	0.806086	0.952752	1	0.975935	4.56471	6543	7.31805e-05	0	0	1	0	0	1	1	0	1	0	0	0	0	0	0	4	TRUE
137	Q9UPR5	SLC8A2	0.864732	0.843416	0.910502	1	0.936862	4.55551	923	0.00049971	0	0	0	0	0	1	1	0	1	1	0	0	0	0	0	4	TRUE
138	O60939	SCN2B	0.861751	0.764226	0.803879	0	0.446876	2.87673	1886	0.000269865	0	0	0	0	0	0	1	0	1	1	1	0	0	0	0	4	TRUE
139	O94991	SLITRK5	0.836117	0.798803	0.887411	0	0.596475	3.11881	675	0.00066165	0	0	0	0	0	0	1	0	1	0	1	0	0	0	1	4	TRUE
140	Q15256	PTPRR	0.866182	0.909124	0.840856	0.819115	0.271014	3.70629	209	0.00158013	0	1	0	0	0	0	1	0	1	0	1	0	0	0	0	4	TRUE
141	O14522	PTPRT	0.911171	0.903582	0.881267	0.737277	0.312901	3.7462	443	0.00093264	1	0	0	0	0	0	1	1	1	0	0	0	0	0	0	4	TRUE
142	Q00973	B4GALNT1	0.738347	0.838528	0.803098	0.971962	0.414107	3.76604	2032	0.00025188	0	0	0	1	0	0	1	0	1	0	0	0	0	0	1	4	TRUE
143	O95206	PCDH8	0.968635	0.93086	0.99627	0	0.871444	3.76721	8271	5.11958e-05	0	0	0	0	0	0	1	0	1	1	1	0	0	0	0	4	TRUE
144	Q9NYX4	CALY	0.933584	0.797214	0.924035	1	0.162548	3.81738	204	0.00160811	0	1	0	0	0	0	1	0	1	0	1	0	0	0	0	4	TRUE
145	Q13634	CDH18	0.990065	0.853152	0.976679	1	0.394165	4.21406	52	0.00320586	0	1	0	0	0	0	1	0	1	1	1	0	0	0	0	5	TRUE
146	Q6ZVL6	KIAA1549L	0.908632	0.85001	0.929194	0	0.15161	2.83945	303	0.00124938	0	1	0	1	0	0	1	0	1	0	1	0	0	0	0	5	TRUE
147	P21579	SYT1	0.845685	0.850863	0.85257	0.987121	0.745737	4.28198	13	0.00555099	0	0	1	0	0	1	1	0	1	0	0	0	0	0	1	5	TRUE
148	O60741	HCN1	0.966364	0.916371	0.968617	0.930363	0.555413	4.33713	331	0.00115178	0	1	0	0	0	0	1	1	1	1	0	0	0	0	0	5	TRUE
149	O15466	ST8SIA5	0.923387	0.847701	0.934518	0.99238	0.187831	3.88582	1853	0.000274	0	0	0	1	0	0	1	0	1	1	0	0	0	0	1	5	TRUE
150	Q8WYK1	CNTNAP5	0.982488	0.786365	0.986977	0	0.702255	3.45808	213	0.00156598	0	0	0	0	0	1	1	1	1	1	1	0	0	0	0	6	TRUE
151	Q9UHC6	CNTNAP2	0.927558	0.709712	0.925041	1	0.679915	4.24223	12	0.00558048	0	0	0	0	0	1	1	0	1	0	1	0	0	1	1	6	TRUE
152	Q5T848	GPR158	0.972686	0.919321	0.978874	1	0.846201	4.71708	120	0.00216961	0	1	0	0	0	0	1	1	1	1	1	0	0	0	0	6	TRUE
153	Q01814	ATP2B2	0.89273	0.717982	0.886263	0.995295	0.418984	3.91125	219	0.00154107	0	0	1	0	0	1	1	0	1	0	0	1	0	0	1	6	TRUE
154	P54756	EPHA5	0.830659	0.920949	0.930713	0	0.192195	2.87452	261	0.00137892	0	0	0	1	0	1	1	1	1	1	0	0	0	0	0	6	TRUE
155	Q14C87	TMEM132D	0.957221	0.780267	0.975739	1	0.714779	4.42801	214	0.00156134	0	1	0	1	0	0	1	0	1	0	1	0	0	0	1	6	TRUE
156	Q9P0K9	FRRS1L	0.849615	0.82234	0.809635	0.961855	0.197263	3.64071	266	0.00136044	0	1	0	0	0	0	1	1	1	1	1	0	0	0	0	6	TRUE
157	P48058	GRIA4	0.926254	0.756558	0.902655	0	0.678556	3.26402	64	0.00295464	0	1	0	0	0	0	1	1	1	0	1	1	0	0	1	7	TRUE
158	O43173	ST8SIA3	0.98579	0.868336	0.950944	0.994964	0.929353	4.72939	565	0.000760676	0	1	0	0	0	0	1	1	1	1	1	0	0	0	1	7	TRUE
159	P43146	DCC	0.927687	0.734384	0.924277	0.946593	0.435722	3.96866	184	0.00168808	0	0	0	1	0	1	1	1	1	1	1	0	0	0	1	8	TRUE
160	Q9Y5I4	PCDHAC2	0.827304	0.742323	0.882289	0	0.183683	2.6356	21219	4.97613e-07	1	1	0	1	0	0	1	0	1	0	1	1	0	0	1	8	TRUE
161	Q16720	ATP2B3	0.94027	0.917466	0.97008	1	0.874552	4.70237	3380	0.000156833	0	1	1	0	0	1	0	0	0	0	1	1	1	1	1	8	TRUE
162	Q8IZP7	HS6ST3	0.750097	0.827452	0.816774	0	0.834722	3.22904	97	0.00244658	0	1	0	1	0	0	1	0	1	1	1	1	0	0	1	8	TRUE
163	Q53EL9	SEZ6	0.974797	0.867965	0.946522	0.957486	0.673331	4.4201	2550	0.000203993	0	1	0	1	0	0	1	1	1	1	1	1	0	0	1	9	TRUE
164	Q9Y4C0	NRXN3	0.76522	0.805789	0.752753	1	0	3.32376	2	0.00954612	0	1	0	1	0	0	1	1	1	0	1	1	0	1	1	9	TRUE

### Sheet: astrocytes
	Uniprot ID	Gene name	GTEx	Brain_RNA-Seq	HPA_RNA	HPA_IHC	HPA_Consensus	Tau Sum	scRNAseq Rank	scRNAseq Attribution	DT Mass Spec - Plasma	DT Mass Spec - CSF	DT Mass Spec - Neuron Culture	HPPP - Plasma	HPPP - EV	iPSC Proteomics	Guldbrandsen2014	Zhang2007	Macron2018	Schutzer2010	Begcevic2016	Thompson2020	Muraoka2020	Thompson2018	Chiasserini2014	Sum in Mass Spec	Transmembrane
0	Q8N9F0	NAT8L	0.832007	0.786607	0.864766	0	0.142807	2.62619	165	0.0012765	0	0	0	0	0	0	0	0	0	0	0	0	0	0	0	0	TRUE
1	Q9HCF6	TRPM3	0.877863	0.780853	0.931446	0.969222	0.904924	4.46431	56	0.00258676	0	0	0	0	0	0	0	0	0	0	0	0	0	0	0	0	TRUE
2	Q8N6D2	RNF182	0.829481	0.864234	0.838747	0.949335	0.67702	4.15882	1365	0.000234634	0	0	0	0	0	0	0	0	0	0	0	0	0	0	0	0	TRUE
3	Q8N1C3	GABRG1	0.977559	0.76695	0.967222	0.995584	0.343571	4.05089	348	0.000760267	0	0	0	0	0	0	0	0	0	0	0	0	0	0	0	0	TRUE
4	O43526	KCNQ2	0.986168	0.793001	0.979078	0.994441	0.136635	3.88932	2957	0.000114931	0	0	0	0	0	0	0	0	0	0	0	0	0	0	0	0	TRUE
5	Q8IVV8	NKAIN4	0.904946	0.832092	0.918357	0.993776	0.128925	3.77809	624	0.000482899	0	0	0	0	0	0	0	0	0	0	0	0	0	0	0	0	TRUE
6	P82279	CRB1	0.962601	0.740719	0.945345	1	0.126862	3.77553	127	0.0015471	0	0	0	0	0	0	0	0	0	0	0	0	0	0	0	0	TRUE
7	Q14957	GRIN2C	0.831863	0.9336	0.894647	0	0.988662	3.64877	290	0.000876226	0	0	0	0	0	0	0	0	0	0	0	0	0	0	0	0	TRUE
8	Q6ZT89	SLC25A48	0.889484	0.906504	0.850667	0	0.971622	3.61828	551	0.000528774	0	0	0	0	0	0	0	0	0	0	0	0	0	0	0	0	TRUE
9	Q9NYB5	SLCO1C1	0.908186	0.825906	0.945944	0	0.858256	3.53829	39	0.00297726	0	0	0	0	0	0	0	0	0	0	0	0	0	0	0	0	TRUE
10	P27544	CERS1	0.860356	0.841278	0.866771	0.944038	0	3.51244	1225	0.000256014	0	0	0	0	0	0	0	0	0	0	0	0	0	0	0	0	TRUE
11	P40145	ADCY8	0.952627	0.730288	0.914751	0.658947	0.178963	3.43558	132	0.00147384	0	0	0	0	0	0	0	0	0	0	0	0	0	0	0	0	TRUE
12	Q9Y6A2	CYP46A1	0.81322	0.772004	0.879445	0	0.881254	3.34592	3631	9.35916e-05	0	0	0	0	0	0	0	0	0	0	0	0	0	0	0	0	TRUE
13	Q9UJ90	KCNE5	0.812748	0.702064	0.904225	0	0.885845	3.30488	7562	3.80362e-05	0	0	0	0	0	0	0	0	0	0	0	0	0	0	0	0	TRUE
14	P47869	GABRA2	0.916796	0.747024	0.852795	0	0.941265	3.45788	121	0.00159555	0	0	0	0	0	0	0	0	0	0	0	0	0	0	0	0	TRUE
15	P47804	RGR	0.928667	0.936124	0.978547	0	0.423349	3.26669	1835	0.000179503	0	0	0	0	0	0	0	0	0	0	0	0	0	0	0	0	TRUE
16	Q9NXB9	ELOVL2	0.781171	0.796117	0.798971	0	0.262646	2.6389	517	0.000558865	0	0	0	0	0	0	0	0	0	0	0	0	0	0	0	0	TRUE
17	Q8IY49	MMD2	0.994198	0.818611	0.974631	0	0.207949	2.99539	181	0.00121525	0	0	0	0	0	0	0	0	0	0	0	0	0	0	0	0	TRUE
18	P30542	ADORA1	0.740198	0.729119	0.76058	0	0.670531	2.90043	2434	0.000138004	0	0	0	0	0	0	0	0	0	0	0	0	0	0	0	0	TRUE
19	O95665	NTSR2	0.975183	0.894317	0.967939	0	0	2.83744	1203	0.000259894	0	0	0	0	0	0	0	0	0	0	0	0	0	0	0	0	TRUE
20	Q9Y5I0	PCDHA13	0.770517	0.86114	0.936702	0	0.222398	2.79076	26517	0	0	0	0	0	0	0	0	0	0	0	0	0	0	0	0	0	TRUE
21	Q6UWM7	LCTL	0.707072	0.832121	0.920871	0	0.3122	2.77226	14611	6.85388e-06	0	0	0	0	0	0	0	0	0	0	0	0	0	0	0	0	TRUE
22	Q9Y5I1	PCDHA11	0.804018	0.747385	0.877159	0	0.296248	2.72481	26343	0	0	0	0	0	0	0	0	0	0	0	0	0	0	0	0	0	TRUE
23	P48066	SLC6A11	0.917148	0.808487	0.932846	1	0.662886	4.32137	113	0.00175528	0	0	0	0	0	0	0	0	1	0	0	0	0	0	0	1	TRUE
24	B2RXF0	TMEM229A	0.899517	0.759701	0.894651	0	0.0963957	2.65026	11863	1.50008e-05	0	0	0	0	0	0	0	0	1	0	0	0	0	0	0	1	TRUE
25	Q96PB8	LRRC3B	0.938679	0.744562	0.91431	0.983436	0.565707	4.14669	65	0.00239818	0	0	0	0	0	0	0	0	1	0	0	0	0	0	0	1	TRUE
26	Q15049	MLC1	0.897442	0.87111	0.89867	0.98939	0.4763	4.13291	343	0.000767757	0	0	0	0	1	0	0	0	0	0	0	0	0	0	0	1	TRUE
27	Q9H313	TTYH1	0.846648	0.892532	0.936019	1	0.383518	4.05872	84	0.00209992	0	1	0	0	0	0	0	0	0	0	0	0	0	0	0	1	TRUE
28	Q9H1K4	SLC25A18	0.710162	0.795374	0.859385	0	0.398136	2.76306	67	0.00231654	0	0	0	0	0	0	0	0	0	0	0	0	0	0	1	1	TRUE
29	Q9BQI7	PSD2	0.936982	0.76283	0.933928	0	0.263509	2.89725	110	0.00176409	0	0	0	0	0	0	0	0	0	0	1	0	0	0	0	1	TRUE
30	Q9HBT6	CDH20	0.907337	0.738917	0.915924	0.991718	0.135581	3.68948	10	0.005024	0	0	0	0	0	0	1	0	1	0	1	0	0	0	0	3	TRUE
31	Q0P6D2	DIPK1C	0.90388	0.753157	0.889325	1	0.930336	4.4767	23000	0	0	0	0	0	0	0	1	0	1	1	1	0	0	0	0	4	TRUE
32	O60883	GPR37L1	0.953882	0.775492	0.959348	1	0.850399	4.53912	203	0.00110985	0	1	0	0	0	0	0	1	1	1	1	0	0	0	0	5	TRUE
33	O14514	ADGRB1	0.724013	0.813611	0.906323	0	0.932965	3.37691	1749	0.000190116	1	0	0	0	0	0	1	0	1	0	0	1	0	0	1	5	TRUE
34	Q5VV43	KIAA0319	0.906977	0.731288	0.931271	0.992902	0.357611	3.92005	211	0.00107824	0	0	0	0	0	0	1	1	1	1	1	0	0	0	0	5	TRUE
35	Q14CZ8	HEPACAM	0.925663	0.770726	0.927613	0.990385	0.973113	4.5875	95	0.00193014	1	1	0	0	0	1	1	0	1	0	1	0	0	0	0	6	TRUE
36	Q96KG7	MEGF10	0.878978	0.700829	0.907834	0	0.289259	2.7769	128	0.00153813	0	0	0	1	0	0	1	1	1	1	1	1	0	0	1	8	TRUE
37	Q504Y0	SLC39A12	0.980956	0.830853	0.981216	0	0.491136	3.28416	293	0.000860543	1	1	0	0	0	0	1	0	1	0	1	1	1	1	1	9	TRUE

### Sheet: microglia
	Uniprot ID	Gene name	GTEx	Brain_RNA-Seq	HPA_RNA	HPA_IHC	HPA_Consensus	Tau Sum	scRNAseq Rank	scRNAseq Attribution	DT Mass Spec - Plasma	DT Mass Spec - CSF	DT Mass Spec - Neuron Culture	HPPP - Plasma	HPPP - EV	iPSC Proteomics	Guldbrandsen2014	Zhang2007	Macron2018	Schutzer2010	Begcevic2016	Thompson2020	Muraoka2020	Thompson2018	Chiasserini2014	Sum in Mass Spec	Transmembrane
0	Q9H7V2	SYNDIG1	0.71592	0.755193	0.742785	0	0.770882	2.98478	25	0.00220655	0	0	0	0	0	0	0	0	0	0	0	0	0	0	0	0	TRUE
1	Q9Y661	HS3ST4	0.92112	0.758244	0.945975	0	0.422148	3.04749	12	0.00285808	0	0	0	0	0	0	0	0	0	0	0	0	0	0	0	0	TRUE
2	Q6UXN8	CLEC9A	0.733416	0.899839	0.755639	0	0.228891	2.61779	2512	0.0001388	0	0	0	0	0	0	0	0	1	0	0	0	0	0	0	1	TRUE

### Sheet: oligodendrocytes
	Uniprot ID	Gene name	GTEx	Brain_RNA-Seq	HPA_RNA	HPA_IHC	HPA_Consensus	Tau Sum	scRNAseq Rank	scRNAseq Attribution	DT Mass Spec - Plasma	DT Mass Spec - CSF	DT Mass Spec - Neuron Culture	HPPP - Plasma	HPPP - EV	iPSC Proteomics	Guldbrandsen2014	Zhang2007	Macron2018	Schutzer2010	Begcevic2016	Thompson2020	Muraoka2020	Thompson2018	Chiasserini2014	Sum in Mass Spec	Transmembrane
0	Q8WWX8	SLC5A11	0.925358	0.862671	0.938896	0	0	2.72693	124	0.0017311	0	0	0	0	0	0	0	0	0	0	0	0	0	0	0	0	TRUE
1	Q9Y5H7	PCDHA5	0.82428	0.779263	0.988297	1	0.268862	3.8607	20925	4.00609e-08	0	0	0	0	0	0	0	0	0	0	0	0	0	0	0	0	TRUE
2	Q8TBJ4	PLPPR1	0.936276	0.722781	0.901214	1	0.237741	3.79801	359	0.000686455	0	0	0	0	0	0	0	0	0	0	0	0	0	0	0	0	TRUE
3	Q9UBN1	CACNG4	0.853457	0.727953	0.875203	0.993809	0.120968	3.57139	7434	3.08083e-05	0	0	0	0	0	0	0	0	0	0	0	0	0	0	0	0	TRUE
4	P57789	KCNK10	0.940928	0.832511	0.846757	0.895469	0	3.51566	5016	5.28552e-05	0	0	0	0	0	0	0	0	0	0	0	0	0	0	0	0	TRUE
5	Q86UP9	LHFPL3	0.901068	0.734358	0.927381	0	0.927591	3.4904	662	0.00038234	0	0	0	0	0	0	0	0	0	0	0	0	0	0	0	0	TRUE
6	Q96L42	KCNH8	0.741057	0.88854	0.896975	0.87808	0.218446	3.6231	16	0.00505586	0	0	0	0	0	0	0	0	0	0	0	0	0	0	0	0	TRUE
7	P47211	GALR1	0.803786	0.757737	0.91083	0	0.811776	3.28413	9241	2.07883e-05	0	0	0	0	0	0	0	0	0	0	0	0	0	0	0	0	TRUE
8	Q9UF02	CACNG5	0.992283	0.860347	0.982918	0	0.284796	3.12034	15306	3.27693e-06	0	0	0	0	0	0	0	0	0	0	0	0	0	0	0	0	TRUE
9	Q9BZJ7	GPR62	0.883333	0.868868	0.9667	0	0.167292	2.88619	3324	8.41475e-05	0	0	0	0	0	0	0	0	0	0	0	0	0	0	0	0	TRUE
10	A6NFC5	TMEM235	0.993913	0.919002	0.977624	0	0.596193	3.48673	459	0.000547995	0	0	0	0	0	0	0	0	0	0	0	0	0	0	0	0	TRUE
11	A6BM72	MEGF11	0.923171	0.764202	0.936352	0	0.679235	3.30296	3932	6.95945e-05	0	0	0	0	0	0	0	0	1	0	0	0	0	0	0	1	TRUE
12	Q16880	UGT8	0.789814	0.843925	0.731789	0.844906	0.443438	3.65387	31	0.0038596	0	0	0	0	0	0	0	0	0	0	0	1	0	0	0	1	TRUE
13	Q96QU1	PCDH15	0.9149	0.756053	0.876601	0	0.427838	2.97539	1618	0.000166582	0	0	0	1	0	0	0	0	0	0	0	0	0	0	0	1	TRUE
14	Q5VZY2	PLPP4	0.858105	0.703813	0.958141	1	0.306352	3.82641	6412	3.83198e-05	0	0	0	0	0	0	0	0	1	0	0	0	0	0	0	1	TRUE
15	Q96PE5	OPALIN	0.998267	0.715401	0.975764	1	0.26363	3.95306	103	0.00195175	0	0	0	0	0	0	0	0	1	0	0	0	0	0	0	1	TRUE
16	Q96DZ9	CMTM5	0.75686	0.793204	0.863742	0.974797	0.546467	3.93507	283	0.000856952	0	0	0	1	1	0	0	0	0	0	0	0	0	0	0	2	TRUE
17	Q16653	MOG	0.984856	0.934918	0.980776	0.98341	0.603407	4.48737	58	0.00278934	0	0	0	0	0	0	1	1	1	0	0	0	0	0	0	3	TRUE
18	P20916	MAG	0.914189	0.897754	0.948476	0.993639	0.60918	4.36324	117	0.00183041	0	1	0	0	0	0	1	0	1	0	1	0	0	0	0	4	TRUE
19	O15354	GPR37	0.815907	0.83136	0.898089	0.915019	0.241597	3.70197	174	0.00134259	0	1	0	1	0	0	1	0	1	0	1	0	0	0	0	5	TRUE
20	Q9ULX7	CA14	0.788791	0.730521	0.784487	0.890738	0.72471	3.91925	6027	4.17969e-05	0	1	0	0	0	0	1	0	1	0	1	1	0	0	1	6	TRUE

### Sheet: column explanation
	Uniprot ID	Gene name	GTEx	Brain_RNA-Seq	HPA_RNA	HPA_IHC	HPA_Consensus	Tau Sum	scRNAseq Rank	scRNAseq Attribution	DT Mass Spec - Plasma	DT Mass Spec - CSF	DT Mass Spec - Neuron Culture	HPPP - Plasma	HPPP - EV	iPSC Proteomics	Guldbrandsen2014	Zhang2007	Macron2018	Schutzer2010	Begcevic2016	Thompson2020	Muraoka2020	Thompson2018	Chiasserini2014	Sum in Mass Spec	Transmembrane
			Tau Specificity Score of brain relative to other organs using GTEx	Tau Specificity Score of brain cell type relative to other cell types using Brain RNA-Seq	Tau Specificity Score of brain relative to other organs using Human Protein Atlas RNA-Seq data	Tau Specificity Score of brain relative to other organs using Human Protein Atlas immunohistochemistry dataset	Tau Specificity Score of brain relative to other organs using Human Protein Atlas Consensus RNA-Seq data across both Human Protein Atlas and GTEx	Sum of Columns D-H	Rank in cell type specificity using SCimiarity	SCimiarity Attribution Score indicating how cell type specific a gene is	Whether a protein is observed by mass spectrometry in EVs isolated by MMR Slurry from Plasma	Whether a protein is observed by mass spectrometry in EVs isolated by MMR Slurry from CSF	Whether a protein is observed by mass spectrometry in EVs isolated from cell culture media of iNGN neurons but not iPS cells	Whether a protein is listed as present in plasma by the Human Plasma Proteome Project	Whether a protein is listed as present in plasma EVs by the Human Plasma Proteome Project	Whether a protein is observed by mass spectrometry in EVs isolated from cell culture media of iPS derived brain cells in You et al, 2022	Whether a protein is observed by mass spectrometry in CSF in Guldbrandsen et al, 2014	Whether a protein is observed by mass spectrometry in CSF in Pan et al, 2007	Whether a protein is observed by mass spectrometry in CSF in Macron et al, 2018	Whether a protein is observed by mass spectrometry in CSF in Schutzer et al, 2010	Whether a protein is observed by mass spectrometry in CSF in Begcevic et al, 2016	Whether a protein is observed by mass spectrometry in EVs isolated from CSF in Thompson et al, 2020	Whether a protein is observed by mass spectrometry in EVs isolated from CSF in Muraoka et al, 2020	Whether a protein is observed by mass spectrometry in EVs isolated from CSF in Thompson et al, 2018	Whether a protein is observed by mass spectrometry in EVs isolated from CSF in Chiasserini et al, 2014	L-Z
