## Supplemental Tables for "Identification of markers for the isolation of neuron-specific extracellular vesicles": Table_S7.xlsx

### Sheet: Sheet1
Antibody Target	Company	Cat #/ Clone
NRXN3	Abcam	Ab192313
NRXN3	Biotechne	AF5269
NRXN3	Cell Signaling Technology	48004S (E7K3G)
NRXN3	Millipore Sigma	ABN96
NRXN3	Origene	TA360283
NRXN3	Origene	TA361996
NRXN3	ThermoFisher	PA5-47714
NRXN3	ThermoFisher	PA5-71367
SLC12A5	BioLegend	821701 (N1/12)
SLC12A5	Biotechne	MAB8369 (905705)
SLC12A5	Cell Signaling Technology	94725 (D1R2R)
SLC32A1	Novus Biologicals	NBP2-79823 (D9)
SLC32A1	Novus Biologicals	MAB6847 (731307)
SLC32A1	Novus Biologicals	NBP2-46628 (CL2793)
SLC32A1	Santa Cruz	sc-393373 (F-2)
SLC32A1	Synaptic Systems	131011 (117G4)
SLC32A1	Synaptic Systems	131002
